# Bacterial quorum sensing signal arrests phytoplankton cell division and protects against virus-induced mortality

**DOI:** 10.1101/2020.07.14.202937

**Authors:** Scott B. Pollara, Jamie W. Becker, Brook L. Nunn, Rene Boiteau, Daniel Repeta, Miranda C. Mudge, Grayton Downing, Davis Chase, Elizabeth L. Harvey, Kristen E. Whalen

## Abstract

Interactions between phytoplankton and heterotrophic bacteria fundamentally shape marine ecosystems. These interactions are driven by the exchange of compounds, however, linking these chemical signals, their mechanisms of action, and resultant ecological consequences remains a fundamental challenge. The bacterial signal 2-heptyl-4-quinolone (HHQ), induces immediate cellular stasis in the coccolithophore, *Emiliania huxleyi*, however, the mechanism responsible remains unknown. Here, we show that HHQ exposure leads to the accumulation of DNA damage in phytoplankton and prevents its repair. While this effect is reversible, HHQ-exposed phytoplankton are also protected from viral mortality, ascribing a new role of quorum sensing signals in regulating multi-trophic interactions. Further results demonstrate global HHQ production potential and the first *in situ* measurements of HHQ which coincide with areas of enhanced micro- and nanoplankton biomass. Our results support bacterial communication signals as emerging players, providing a new mechanistic framework for how compounds may contribute to structure complex marine microbial communities.
