## Supplementary material for "Bacterial quorum sensing signal arrests phytoplankton cell division and protects against virus-induced mortality": Dataset 2

Process	Starting term	GO IDs
Photosynthesis
Photosynthesis (BP)	Photosynthesis (GO:0015979)	GO:0015979, GO:0019684, GO:0019685, GO:0009765, GO:0009768, GO:0009760, GO:0009761, GO:0019253, GO:0009763, GO:0009769 GO:0010206, GO:0009767, GO:0009773, GO:0009772, GO:0009777, GO:0009778, GO:0009779, GO:0009766, GO:0009770, GO:0009771, GO:0010207, GO:0010207, GO:0010270, GO:0009780, GO:0048564
Light reactions (BP)	photosynthesis, light reaction [GO:0019684]	GO:0019684, GO:0009765, GO:0009768, GO:0009769, GO:0010206, GO:0009767, GO:0009773, GO:0009772, GO:0009777, GO:0009778, GO:0009779, GO:0009766, GO:0009770, GO:0009771, GO:0010207, GO:0010207, GO:0010270, GO:0009780, GO:0048564
Dark Reactions (BP	photosynthesis, dark reaction [GO:0019685]	GO:0019685, GO:0009760, GO:0009761, GO:0019253, GO:0009763, GO:0009762, GO:0009764
DNA Replication and Repair
DNA Repair (BP)	DNA repair [GO:0006281]	GO:0006281, GO:0006289, GO:0033683, GO:0006295, GO:0006296, GO:0000715, GO:0000716, GO:0006283, GO:0000716, GO:0070911, GO:1901255, GO:0000718, GO:0000717, GO:0006297, GO:0006294, GO:0006293, GO:0000720, GO:0000731, GO:0000711, GO:0010779, GO:0010778, GO:0019985, GO:0070987, GO:0042276, GO:1904161, GO:0043150, GO:0043151, GO:0000734, GO:0006302, GO:0000729, GO:0000706, GO:0010705, GO:1990898, GO:…
DNA Replication (BP)	DNA replication [GO:0006260]	GO:0006260, GO:0006261, GO:0044786, GO:0033260, GO:1902969, GO:1902983, GO:1903459, GO:1903460, GO:1990505, GO:1990426, GO:1903211, GO:1904860, GO:1903461, GO:1902971, GO:1902973, GO:1902975, GO:1902977, GO:1902979, GO:1990506, GO:1902985, GO:1903469, GO:1902981, GO:0006279, GO:1902982, GO:0072691, GO:1902984, GO:1902970, GO:1902972, GO:1902976, GO:1902978, GO:1902980, GO:0071163, GO:0071165, GO:…
Helicase Activity (MF)	helicase activity [GO:0004386]	GO:0004386, GO:0003678, GO:0004003, GO:0043140, GO:1990518, GO:0017116, GO:1990518, GO:0043141, GO:1990163, GO:0036121, GO:0043138, GO:0043139, GO:0043141, GO:0009378, GO:1990163, GO:0061749, GO:0033677, GO:0033680, GO:0033681, GO:0033682, GO:0033679, GO:0033681, GO:0033678, GO:0033682, GO:0003724, GO:0004004, GO:0034459, GO:0032575, GO:0034458, GO:0032574, GO:0032575, GO:0070035, GO:0008026, GO:…
Topoisomerase activity (MF)	DNA topoisomerase activity [GO:0003916]	GO:0003916, GO:0061505, GO:0003918, GO:0034335, GO:0061506, GO:0003917
Nucleotide Synthesis
Purine Synthesis (BP)	purine nucleotide biosynthetic process [GO:0006164]	GO:0006164, GO:0009152, GO:0006754, GO:0006096, GO:0015986, GO:0042776, GO:0042777, GO:0006756, GO:0061722, GO:0006188, GO:0006189, GO:0006201, GO:0032264, GO:0006167, GO:0044208, GO:0044209, GO:0097293, GO:0097294, GO:0032265, GO:0006177, GO:0032263, GO:0019361, GO:0052653, GO:0050428, GO:0006172, GO:0046711, GO:0006183, GO:0046708, GO:0046042, GO:0006171, GO:0006182, GO:0015937, GO:0015973, GO:…
Pyrimidine synthesis (BP)	pyrimidine nucleotide biosynthetic process [GO:0006221]	GO:0006221, GO:0009221, GO:0010139, GO:0006239, GO:0036198, GO:0046064, GO:0006231, GO:0006240, GO:0006242, GO:0006233, GO:0006235, GO:0006227, GO:0006226, GO:0006229, GO:0009220, GO:0010138, GO:0006238, GO:0044211, GO:0044206, GO:0006241, GO:0044210, GO:0006222, GO:0044205, GO:0009224, GO:0046705, GO:0006232, GO:0006230, GO:0006234, GO:0006225, GO:0006228, GO:0032262,
Pyridine synthesis (BP)	pyridine nucleotide biosynthetic process [GO:0019363]	GO:0019363, GO:0019359, GO:0009435, GO:0034627, GO:0034628, GO:0034354, GO:0034356, GO:0034355, GO:0061621, GO:0061722, GO:0019355, GO:0034628, GO:0006741, GO:0019360, GO:0019357, GO:0019356, GO:0019358, GO:0019365, GO:0034355, GO:0019358
Protein Degradation
Proteasome complex (CC)	proteasome complex [GO:0000502]	GO:0000502, GO:0031597, GO:0031603, GO:0031606, GO:0031609, GO:0031600, GO:0031612, GO:0031615, GO:0009376, GO:0034515, GO:0005839, GO:0031601, GO:0031604, GO:0031607, GO:0019773, GO:0031606, GO:0031604, GO:0019774, GO:0031609, GO:0031607, GO:0022624, GO:0005838, GO:0031598, GO:0031610, GO:0031613, GO:0008540, GO:0031612, GO:0031610, GO:0008541, GO:0031615, GO:0031613, GO:0008537, GO:0022623, GO:…
Protein catabolic process (BP)	protein catabolic process [GO:0030163]	GO:0044257, GO:0051603, GO:0002496, GO:0002497, GO:0002203, GO:0002498, GO:0002499, GO:0002500, GO:0019941, GO:0006511, GO:0043161, GO:0071630, GO:1901044, GO:0036369, GO:0010620, GO:0030433, GO:0097466, GO:1904382, GO:0031146, GO:0031145, GO:0071629, GO:0072671, GO:1990116, GO:0071596, GO:0043162, GO:0043328, GO:0016598, GO:0071947, GO:0010798, GO:0030579, GO:0019950, GO:0019951, GO:0070407, GO:…
Oxidative Phosphorylation
Oxidative phosphorylation	oxidative phosphorylation [GO:0006119]	GO:0006119, GO:0042773, GO:0042775, GO:0006120, GO:0006123, GO:0006121, GO:0006122, GO:0042774, GO:0030965
Aerobic respiration (BP)	aerobic respiration [GO:0009060]	GO:0009060, GO:0019646, GO:0006123, GO:0006099, GO:0019643, GO:0019409, GO:0043554, GO:0019410, GO:0019411, GO:0019412, GO:0019332, GO:0019414, GO:0010230
Lipid Biosynthesis
lipid biosynthetic process (BP)	lipid biosynthetic process [GO:0008610]	GO:0008610, GO:0008654, GO:0046474, GO:0006656, GO:0006657, GO:0090639, GO:0090638, GO:0070833, GO:0070834, GO:0070832, GO:0090640, GO:0006661, GO:0006506, GO:0018270, GO:0018265, GO:0018266, GO:0018267, GO:0018268, GO:0018269, GO:0050493, GO:0016255, GO:0016254, GO:1903102, GO:1902635, GO:1904563, GO:0036092, GO:0006646, GO:0006648, GO:0006647, GO:0006655, GO:0032049, GO:0016024, GO:2001312, GO:…
Vesicle/Vacuole traffic and regulation
vesicle-mediated transport (BP)	vesicle-mediated transport [GO:0016192]	GO:0016192, GO:0006906, GO:0048280, GO:1990690, GO:1990691, GO:1990689, GO:1990672, GO:1990692, GO:1990671, GO:0048210, GO:1990691, GO:1990672, GO:1990692, GO:1990668, GO:1990688, GO:1990687, GO:0090385, GO:0090389, GO:0099500, GO:0031629, GO:1990670, GO:1990689, GO:0048279, GO:1990669, GO:0035493, GO:0061911, GO:0061910, GO:0061909, GO:0034058, GO:0007086, GO:0019817, GO:0051469, GO:0061782, GO:…
Vacuolar transport	vacuolar transport [GO:0007034]	GO:0007034, GO:0034486, GO:0032974, GO:1990818, GO:0089704, GO:0089708, GO:0089707, GO:0089706, GO:0034489, GO:0032975, GO:0034490, GO:0090517, GO:1901482, GO:0090518, GO:0090513, GO:0034491, GO:0090516, GO:1990591, GO:0090454, GO:0090515, GO:0090514, GO:0071995, GO:0036246, GO:0036247, GO:0036248, GO:1904917, GO:0089703, GO:0090453, GO:0034488, GO:0036249, GO:0140146, GO:0140145, GO:1902334, GO:…
intracellular protein transport (BP)	intracellular protein transport [GO:0006886]	GO:0006886, GO:0006606, GO:0000189, GO:0042991, GO:0002146, GO:0071167, GO:0007184, GO:0035048, GO:0035105, GO:0007262, GO:0035411, GO:0006609, GO:0006607, GO:0000061, GO:0000060, GO:0006610, GO:0065002, GO:0016558, GO:0016560, GO:0016562, GO:0044721, GO:0016561, GO:0006616, GO:0031204, GO:0045037, GO:0045038, GO:0045039, GO:0045041, GO:0030150, GO:0016561, GO:0006605, GO:0006612, GO:0006620, GO:…
myosin complex (CC)	myosin complex [GO:0016459]	GO:0016459, GO:0016461, GO:0045160, GO:0042385, GO:0031474, GO:0031479, GO:0031475, GO:0031476, GO:0031477, GO:0031478, GO:0031480, GO:0031481, GO:0031482, GO:0031483, GO:0031484, GO:0031485, GO:0031486, GO:0031487, GO:0031488, GO:0032982, GO:0097513, GO:0005863, GO:0016460, GO:0042642
motor activity (MF)	motor activity [GO:0003774]	GO:0003774, GO:0000146, GO:0060001, GO:0060002, GO:0061791, GO:1990606, GO:0003777,GO:1990939, GO:0008569, GO:0008574
Golgi membrane (CC)	Golgi membrane [GO:0000139]	GO:0000139, GO:0031228, GO:0030173, GO:0000136, GO:1990702, GO:1990703, GO:1990704, GO:1990693, GO:1990702, GO:1990694, GO:1990703, GO:1990695, GO:0032580, GO:1990674, GO:1990675, GO:1990676, GO:1990695, GO:1990704, GO:0098548, GO:0090498, GO:0098547, GO:0032588
